# Novel tumor suppressor roles for *GZMA* and *RASGRP1* in dissemination of both *Theileria annulata*-transformed macrophages and human B-lymphoma cells

**DOI:** 10.1101/338160

**Authors:** Zineb Rchiad, Malak Haidar, Hifzur Rahman Ansari, Shahin Tajeri, Sara Mfarrej, Fathia Ben Rached, Abhinav Kaushik, Gordon Langsley, Arnab Pain

**Affiliations:** Pathogen Genomics Laboratory, BESE Division, King Abdullah University of Science and Technology (KAUST), Thuwal-23955-6900, Saudi Arabia; Laboratoire de Biologie Cellulaire Comparative des Apicomplexes, Faculté de Médecine, Université Paris Descartes - Sorbonne Paris Cité, France; Inserm U1016, Cnrs UMR8104, Cochin Institute, Paris, 75014 France; King Abdullah International Medical Research Center (KAIMRC), King Abdulaziz Medical City, Ministry of National Guard Health Affairs, Jeddah 21423, Saudi Arabia; Global Station for Zoonosis Control, Global Institution for Collaborative Research and Education (GI-CoRE), Hokkaido University, N20 W10 Kita-ku, Sapporo, Japan

**Keywords:** *Theileria annulata*, *RASGRP1*, *GZMA*, Tumor suppressor, Transcriptome

## Abstract

*Theileria annulata* is a tick-transmitted apicomplexan parasite that infects and transforms bovine leukocytes into disseminating tumors that cause a disease called tropical theileriosis. Using comparative transcriptomics we identified genes transcriptionally perturbed during *Theileria*-induced transformation. Dataset comparisons highlighted a small set of genes associated with *Theileria*-transformed leukocyte dissemination. The roles of Granzyme A (*GZMA*) and RAS guanyl-releasing protein 1 (*RASGRP1*) were verified by CRISPR/Cas9-mediated knock-down. Knocking down of *GZMA* and *RASGRP1* in attenuated macrophages led to a regain in their dissemination in Rag2/γC mice confirming their role as dissemination suppressors *in vivo*. We further evaluated the roles of *GZMA* and *RASGRP1* in human B-lymphoma cells by comparing the transcriptome of 934 human cancer cell lines to that of *Theileria*-transformed bovine host cells. We confirmed dampened dissemination potential of human B-lymphoma cells that overexpress *GZMA* and *RASGRP1*. Our results provide evidence that *GZMA* and *RASGRP1* have a novel tumor suppressor function in both *T. annulata*-infected bovine host cells and in human B-lymphomas.

**Summary:** We compared the transcriptomes of *Theileria annulata* transformed B-lymphocytes to 934 human cancer cell lines and provide functional evidence for shared tumor suppressor roles for GZMA and RASGRP1 in controlling the dissemination phenotype of both human B lymphomas and Theileria-transformed leukocytes.
