## Supplemental table 1 for "Novel tumor suppressor roles for *GZMA* and *RASGRP1* in dissemination of both *Theileria annulata*-transformed macrophages and human B-lymphoma cells"

### Sheet: Sheet2
Gene symbol	Gene name	Log2 Fold Change	adjusted p value	Biological function
Top DEGs in TBL20 vs BL20
MMP9	Matrix Metallopeptidase 9	8.87419	0	Degrads extracellular matrix. Promotes tumor invasion, migration and angiogenesis
LOC101904981	heterogeneous nuclear ribonucleoproteins A2/B1 pseudogene	8.82795	3.41e-148	-
WC1-8	ATPase, Cu(2+)-Transporting Beta Polypeptide	8.66357	0	Transports copper across membranes in the presence of ATP
LOC510185	Uncharacterized	8.58	3e-273	-
LOC515105	Uncharacterized	8.43223	1.04e-132	-
LOC786327	Uncharacterized	-7.1722	4.09e-181	-
LOC789591	Uncharacterized	-7.20581	1.655e-160	-
VPREB1	Pre-B-Lymphocyte Gene	-7.42991	0	Encodes an immunoglobulin expressed selectively at the early stages of B cell development
LOC524810	immunoglobulin heavy chain variable region	-7.43238	2.9206e-281	-
LAIR1	Leukocyte-Associated Immunoglobulin-Like Receptor 1	-8.3356	7.1795e-189	Inhibitory receptors, down-regulates immunoglobulin and cytokine production by B lymphocytes
Top DEGs in TBL3 vs BL3
IL21R	Interleukin 21 Receptor	8.59	1.3871e-285	Potently promote the proliferation of both memory and naive phenotype CD8+ T cells
MMP9	Matrix Metallopeptidase 9	8.29	0	Degrads extracellular matrix. Promotes tumor invasion, migration and angiogenesis
ZBTB32	Zinc Finger and BTB Domain-Containing Protein 32	8.25	3.4049e-169	Transcription factor involved in proliferation of natural killer T-cells in response to viral infections
LOC784007	Uncharacterized	7.1	0	-
LOC100850168	Uncharacterized	6.95	1.38602e-97	-
H2AFY2	H2A Histone Family Member Y2	-3.54	7.09e-78	Encodes a member of the histone H2A family that replaces H2A histones to repress transcription, implicated in cell senescence
A2M	Alpha-2-Macroglobulin	-3.54	0	Inhibits tumor growth by modulating tumour cell adhesion, migration and growth
IGSF9B	immunoglobulin superfamily member 9B	-3.56	3.3e-95	Required for the development of inhibitory synapses onto interneuronal dendrites
MATK	Megakaryocyte-Associated Tyrosine Kinase	-3.91	6.64e-71	Plays a role in the signal transduction of hematopoietic cells and suppresses cell growth and proliferation
KRT6C	Keratin 6C, Type II	-3.96	3.18e-59	Encodes a member of the keratin family
Top DEGs in Att Ode vs Vir Ode
SEPP1	Selenoprotein P	2.64	1.01e-140	Transports selenoprotein. Tumor suppressor
PTPRT	Protein-Tyrosine Phosphatase, Receptor-Type, T	2.63	6.49e-74	Tumor suppressor
COL5A2	Collagen Type V Alpha 2 Chain	2.35	8.04e-116	Encodes an alpha chain for one of the low abundance fibrillar collagens
COL6A1	Collagen Type VI Alpha 1 Chain	2.13	5.35e-192	Members of the collagen VI family, like COL6A1, interact with other extracellular matrix components
FAM115C	Family With Sequence Similarity 115 Member C	2.09	1.06e-118	Negatively regulates the plasma membrane cation channel TRPM8 activity
HMGN3	High Mobility Group Nucleosomal Binding Protein 3	-2.23	2.1e-51	Binds to nucleosomes and reduces the compactness of the chromatin to enhance transcription
NRP2	Neuropilin 2	-2.32	4.82e-68	Promotes transforming-growth factor-β1 signaling to promote cancer progression
PRKCB	Protein Kinase C Beta	-2.32	3.35e-57	Involved in many cellular functions, such as B cell activation, apoptosis induction and endothelial cell proliferation
CD84	CD84 Antigen	-2.33	7.97e-68	Enhances LPS-induced MAPK phosphorylation and NF-kappaB activation and modulates LPS-induced cytokine secretion
SKAP2	SRC Kinase-Associated Phosphoprotein 2	-3.17	3.86e-109	Regulates podosome formation in macrophages to promote tumor invasion and metastasis
