## Supplemental table 3 for "Novel tumor suppressor roles for *GZMA* and *RASGRP1* in dissemination of both *Theileria annulata*-transformed macrophages and human B-lymphoma cells"

### Sheet: Bovine cells primers
Gene symbol	Forward primer sequence	Reverse primer sequence
ICOSLG	CTGGGAGGAAAACCCAACCT	TTCTCCTAAAATTCCACGTGCTT
PPP1R14C	AGCATTGGCTGGTTTGGAAGT	GTCCTCACCATAAGCCACTGAGA
GGT1	TTCATCGCTCCAGGCAAAC	GTCGTCGCCCACGATGAT
NRADD	ACGACACTCCAAAAACCTTCTCTAA	GTTCTGCAGCATGGTTCTACCA
STARD10	GCGTCAAATACCCTGAGTGGAA	CGGGTGTAGCCACGGTTT
GMPR	TCCACACACGCCTGCTTTT	CCAGGACCTGCTGGAACCT
CPXM1	GCAGCAGCGGGATGGAT	AGATTTAGCACTGGTGTCTCTGGAT
B9D2	TGGCTGAGGTGCACGTGAT	CCACTTGCAGAACAGGCTACTTT
NT5M	GCACGAGCCCCATCAAGA	GCTTCTCCACCCAGGCATACT
CYBA	TTGGTCTGCCTGCTGGAATAC	CTGTCCACACCTCTCCATGGT
GSTK1	TCCACTTCCCCAAGGATTTCT	GCGCATGGCTGTCAAACTT
POMT1	TGTATTACGGGCAGTACATCTCTTTT	TGGTCCACTGCCATCCAAA
BLNK	ACCGTGGATGGCCCACTA	ATCCGCTTCCTGTTCTGACAAA
CAPN3	GATGATGGCACAAACATGACCTA	CTCAATCAACTCCCCCATTTTC
LOC101905099	CCAGCTCAGGGAGACACAATG	TTGCCCTTGAGCTTCAGTTTC
PAX5	GGCCAGGGTGTTGGTGACT	TGGCGAAGACCTTGCATTTT
PM0D1	GATTAACCTCATGCTGCAAGTCA	TGTTTCTTTTGGAGGAGCTGAAG
LIPA	GTGTACCACAAGCGCATTCCT	GGCATCCAAGCCCCAGAT
ITGB1	AATGTAACGAATCGAAGCAAAGG	GGCTGGATTTGAGTGATATCTTCTG
PDIA5	CGATGCCACCGTCAACAA	GTGTAGGAAACTCGGCAATGTG
NRP2	CCCATGTTGGACCCCTGAT	GGCCGAACGGAGTTCAGAA
MMP9	GCCCCGAAGCTGACATTGT	CCCGTTCTTCCCATCGAA
SEPP1	CGAGTTTCTCTCTGTGGCTTTGT	CCGACCAGCTTGCTTCCTT
GZMA	CATGCTATGACCCGGACACA	TGTTGCTTTTTTGTTCAGCTTTAGA
RASGRP1	CATCAGCTGCAGAACTTCAATACG	GCCTGGAAATAGAGCTGTGACA
GAPDH	TGCCGCCTGGAGAAACC	ACGCCTGCTTCACCACCTT

### Sheet: Human cells primers
Gene symbol	Forward primer sequence	Reverse primer sequence
GAPDH	GACAGTCAGCCGCATCTTCT	GCGCCCAATACGACCAAATC
GZMA	TTTACAGCTGACGGAAAAAGCA	TTGGCACATGGTTCCTGGTT
SEPP1	GCAACCAGGAGCACCAAATG	CAGGTGATTGCAGACCCTGT
RASGRP1	CATCAGCTGCAGAACTTCAATACG	GCCTGGAAATAGAGCTGTGACA
MMP9	TCTATGGTCCTCGCCCTGAA	TTGTATCCGGCAAACTGGCT
